# Proteome-based investigation of O-GlcNAcylation in a *C. elegans* model of Ageing and Alzheimer’s disease: Functional Support for Earlier Hypothesis-Generating Findings

**DOI:** 10.1101/2025.09.22.677859

**Authors:** Fernando C. García Olivera

## Abstract

The monosaccharide N-acetyl-glucosamine (GlcNAc), which dynamically modifies serine and threonine residues of nuclear and cytoplasmic proteins, is a key regulator of numerous biological processes. Investigating O-GlcNAc modification in vivo and in vitro remains challenging, making animal models essential for gaining powerful insights into this post-translational modification.

In this study, we conducted a proteomic analysis for identifying O-GlcNAc–modified proteins in both early and adult larval stages of N2 wild-type *Caenorhabditis elegans* and in *aex-3*p::tau(V337M), a nematode model of ageing and Alzheimer’s disease using a high-resolution nano-LC-ESI mass spectrometry approach. We found that O-GlcNAcylation in *C. elegans* is developmentally regulated and is disrupted in a tauopathy model. Wild-type worms transition from RNA processing in larvae to broader regulation of RNA metabolism and protein stability, whereas tau-expressing worms display stress- and signalling-related features. O-GlcNAcylated PDI-2 emerges as a candidate regulator of protein quality control and decrease of O-GlcNAc levels suggests competition with hyperphosphorylated tau. These findings position O-GlcNAcylation as a context-dependent modulator of proteostasis with therapeutic relevance for tauopathy.
