## Supplementary material for "Proteome-based investigation of O-GlcNAcylation in a *C. elegans* model of Ageing and Alzheimer’s disease: Functional Support for Earlier Hypothesis-Generating Findings": ortholist_results (TableS2).csv

Table S2. Orthology-based gene mapping between O-glycopeptides in N2 and aex-3 transgenic strain and human genes
WormBase ID	Common Name	Locus ID	Ensembl ID	HGNC Symbol	No. of Databases	Matched Databases	Ahringer Location
WBGene00003963	pdi-2	C07A12.4	ENSG00000185624	P4HB	6	Ensembl Compara 87-89|Homologene|InParanoid|OMA|OrthoInspector|OrthoMCL	X-2P15
WBGene00003963	pdi-2	C07A12.4	ENSG00000167004	PDIA3	1	OrthoMCL	X-2P15
WBGene00004413	rpl-2	B0250.1	ENSG00000161016	RPL8	6	Ensembl Compara 87-89|Homologene|InParanoid|OMA|OrthoInspector|OrthoMCL	V-13C07
WBGene00016489	None	C36E6.1	ENSG00000088247	KHSRP	4	Ensembl Compara 87-89|InParanoid|OMA|OrthoInspector	X-8G24
WBGene00016489	None	C36E6.1	ENSG00000107164	FUBP3	5	Ensembl Compara 87-89|Homologene|InParanoid|OMA|OrthoInspector	X-8G24
WBGene00016489	None	C36E6.1	ENSG00000162613	FUBP1	3	Ensembl Compara 87-89|InParanoid|OrthoInspector	X-8G24
WBGene00011687	None	T10C6.5	ENSG00000150316	CWC15	5	Ensembl Compara 87-89|Homologene|InParanoid|OMA|OrthoMCL	V-10L15
WBGene00003963	pdi-2	C07A12.4	ENSG00000155660	PDIA4	1	OrthoMCL	X-2P15
WBGene00004413	rpl-2	B0250.1	ENSG00000112651	MRPL2	1	OrthoMCL	V-13C07
