## Supplementary material for "Proteome-based investigation of O-GlcNAcylation in a *C. elegans* model of Ageing and Alzheimer’s disease: Functional Support for Earlier Hypothesis-Generating Findings": Summary _TableS1.csv

Table S1. List of annotated O-glycopeptides and corresponding human orthologs in UniProt Database
Sequence	Strain/Stage		ion score	modification	Sequence Lenght	Assigment	UniProt Ortholog	Function
PNSRHDNVSPSK	N2L1	1,742.80	41	HexNAc (S9, S11)	12,0	G5EET4	.---	Glutamic acid rich protein
MFITRGLILISLLFVFVMTDDTHDK	N2L1	3,346.70	22	HexNAc (T19, T22), Oxidation (M18)	25,0	Q4R114	.---	PIR protein, predicted to be located in membrane
RARDSASSSSSHSK	N2L1	2,477.10	23	HexNAc T10, T11	14,0	CWC15_CAEEL	CWC15	Component of a spliceosomal complex that is required for activating pre-mRNA splicing.
TFDFRADKILESLTNSLK	N2L1	2,300.20	22	HexNAc ( S16)	18,0	Q20127	KCNAB1	positive regulation of detection of mechanical stimulus involved in sensory perception of touch, detection of mechanical stimulus involved in sensory perception of touch, oxidoreductase activity
VGLIAARRTGR	N2L1	1,371.79	22	HexNAc (T9)	11,0	RL8_CAEEL	RPL8	RNA binding, rRNA binding, structurall constituent of ribosome, cytoplasmic translation
LLVADILACNDDTPASAMMAGNGPVATMSLQVK	N2L4	3,519.70	43	HexNAc (S29)	33,0	Q9BLA0	FUBP1	mRNA binding, mRNA processing, regulation of alternative mRNA splicing, via spliceosome, regulation of DANN-template transcription
HGGTTRTADAIRYATK	N2L4	2,124.00	34	HexNAc T7, T15	16,0	G5EGU7	COL6A5	Collagen biosynthesis and modifying ennzymes, assembly of Collagen fibrils and other multimerics structures
HGGTTRTADAIRYATK	aex-3L1	2,124.00	30	HexNAc (T5, T7)	16,0	G5EFA0	COL6A5	VWFA domain-containing protein�
DELPAIRLISLEEDMTK	aex-3L4	2,378.20	22	HexNAc (S10, T16)	17,0	PDI2	P4HB	Involved in cuticle formation, May play a role in the unfolded protein response, endoplasmic reticulum unfolded protein response, IRE1-mediated unfolded protein response
