## Supplementary material for "Proteome-based investigation of O-GlcNAcylation in a *C. elegans* model of Ageing and Alzheimer’s disease: Functional Support for Earlier Hypothesis-Generating Findings": Functional_Enrichment.xlsx

### Sheet: enrichment KEGG
Column1
#term ID term description observed gene count background gene count strength signal false discovery rate matching proteins in your network (IDs) matching proteins in your network (labels)
cel04141 Protein processing in endoplasmic reticulum 2 136 2.0 1.36 0.0182 6239.C07A12.4a.1,6239.Y105E8B.8c.2 PDI2_CAEEL,ero-1

### Sheet: enrichment WPO
Column1
#term ID term description observed gene count background gene count strength signal false discovery rate matching proteins in your network (IDs) matching proteins in your network (labels)
WBPhenotype:0001719 Unfolded protein response variant 2 51 2.42 1.17 0.0405 6239.C07A12.4a.1,6239.Y105E8B.8c.2 PDI2_CAEEL,ero-1
