## Supplementary material for "Proteome-based investigation of O-GlcNAcylation in a *C. elegans* model of Ageing and Alzheimer’s disease: Functional Support for Earlier Hypothesis-Generating Findings": Func_Enrichment_N2.xlsx

### Sheet: enrichment Process (2)
Column1
#term ID term description observed gene count background gene count strength signal false discovery rate matching proteins in your network (IDs) matching proteins in your network (labels)
GO:0008380 RNA splicing 7 158 1.5 1.6 1.23e-05 6239.B0361.2a.1,6239.F33H1.3.1,6239.F52C9.7.2,6239.K01G5.1.1,6239.T10C6.5.1,6239.T21D12.3.2,6239.ZK328.2.1 B0361.2,F33H1.3,mog-3,rnf-113,CWC15_CAEEL,pqbp-1.1,eftu-2
GO:0000398 mRNA splicing, via spliceosome 6 131 1.52 1.44 5.46e-05 6239.B0361.2a.1,6239.F33H1.3.1,6239.F52C9.7.2,6239.T10C6.5.1,6239.T21D12.3.2,6239.ZK328.2.1 B0361.2,F33H1.3,mog-3,CWC15_CAEEL,pqbp-1.1,eftu-2
GO:0006397 mRNA processing 7 219 1.36 1.33 5.46e-05 6239.B0361.2a.1,6239.C36E6.1b.1,6239.F33H1.3.1,6239.F52C9.7.2,6239.T10C6.5.1,6239.T21D12.3.2,6239.ZK328.2.1 B0361.2,Q9BLA0,F33H1.3,mog-3,CWC15_CAEEL,pqbp-1.1,eftu-2
GO:0006396 RNA processing 8 504 1.06 0.94 0.00026 6239.B0361.2a.1,6239.C36E6.1b.1,6239.F33H1.3.1,6239.F52C9.7.2,6239.K01G5.1.1,6239.T10C6.5.1,6239.T21D12.3.2,6239.ZK328.2.1 B0361.2,Q9BLA0,F33H1.3,mog-3,rnf-113,CWC15_CAEEL,pqbp-1.1,eftu-2
GO:0010467 Gene expression 10 1005 0.86 0.75 0.00040 6239.B0250.1.1,6239.B0361.2a.1,6239.C36E6.1b.1,6239.F33H1.3.1,6239.F52C9.7.2,6239.K01G5.1.1,6239.T10C6.5.1,6239.T21D12.3.2,6239.Y18D10A.8.1,6239.ZK328.2.1 RL8_CAEEL,B0361.2,Q9BLA0,F33H1.3,mog-3,rnf-113,CWC15_CAEEL,pqbp-1.1,mxt-1,eftu-2
GO:0034641 Cellular nitrogen compound metabolic process 10 1730 0.62 0.36 0.0365 6239.B0250.1.1,6239.B0361.2a.1,6239.C36E6.1b.1,6239.F33H1.3.1,6239.F52C9.7.2,6239.K01G5.1.1,6239.T10C6.5.1,6239.T21D12.3.2,6239.Y18D10A.8.1,6239.ZK328.2.1 RL8_CAEEL,B0361.2,Q9BLA0,F33H1.3,mog-3,rnf-113,CWC15_CAEEL,pqbp-1.1,mxt-1,eftu-2

### Sheet: enrichment Function (2)
Column1
#term ID term description observed gene count background gene count strength signal false discovery rate matching proteins in your network (IDs) matching proteins in your network (labels)
GO:0003723 RNA binding 8 628 0.96 0.68 0.0038 6239.B0250.1.1,6239.C36E6.1b.1,6239.F08D12.1.1,6239.M88.5c.1,6239.T10C6.5.1,6239.Y18D10A.8.1,6239.Y69A2AR.32a.1,6239.ZK328.2.1 RL8_CAEEL,Q9BLA0,srpa-72,imph-1,CWC15_CAEEL,mxt-1,Y69A2AR.32,eftu-2

### Sheet: enrichment Component (2)
Column1
#term ID term description observed gene count background gene count strength signal false discovery rate matching proteins in your network (IDs) matching proteins in your network (labels)
GO:0005681 Spliceosomal complex 6 119 1.56 1.6 1.79e-05 6239.B0361.2a.1,6239.F33H1.3.1,6239.F52C9.7.2,6239.K01G5.1.1,6239.T10C6.5.1,6239.ZK328.2.1 B0361.2,F33H1.3,mog-3,rnf-113,CWC15_CAEEL,eftu-2
GO:1990904 Ribonucleoprotein complex 8 440 1.12 1.1 6.18e-05 6239.B0250.1.1,6239.B0361.2a.1,6239.F08D12.1.1,6239.F33H1.3.1,6239.F52C9.7.2,6239.K01G5.1.1,6239.T10C6.5.1,6239.ZK328.2.1 RL8_CAEEL,B0361.2,srpa-72,F33H1.3,mog-3,rnf-113,CWC15_CAEEL,eftu-2
GO:0005684 U2-type spliceosomal complex 3 37 1.77 0.82 0.0081 6239.F52C9.7.2,6239.K01G5.1.1,6239.ZK328.2.1 mog-3,rnf-113,eftu-2
GO:0005634 Nucleus 12 2826 0.49 0.31 0.0461 6239.B0361.2a.1,6239.C36E6.1b.1,6239.F33H1.3.1,6239.F52C9.7.2,6239.F53F4.14.2,6239.K01G5.1.1,6239.M88.5c.1,6239.T10C6.5.1,6239.T21D12.3.2,6239.T28F2.4a.1,6239.Y69A2AR.32a.1,6239.ZK328.2.1 B0361.2,Q9BLA0,F33H1.3,mog-3,F53F4.14,rnf-113,imph-1,CWC15_CAEEL,pqbp-1.1,jmjc-1,Y69A2AR.32,eftu-2

### Sheet: enrichment RCTM (2)
Column1
#term ID term description observed gene count background gene count strength signal false discovery rate matching proteins in your network (IDs) matching proteins in your network (labels)
MAP-72163 mRNA Splicing - Major Pathway 12 198 1.64 3.56 3.81e-14 6239.B0361.2a.1,6239.F14F9.5.1,6239.F33H1.3.1,6239.F52C9.7.2,6239.F53F4.14.2,6239.F54E4.4.1,6239.K01G5.1.1,6239.T10C6.5.1,6239.T12A2.6.1,6239.T21D12.3.2,6239.ZK1127.6.1,6239.ZK328.2.1 B0361.2,F14F9.5,F33H1.3,mog-3,F53F4.14,F54E4.4,rnf-113,CWC15_CAEEL,T12A2.6,pqbp-1.1,ZK1127.6,eftu-2
MAP-72172 mRNA Splicing 12 208 1.62 3.5 3.81e-14 6239.B0361.2a.1,6239.F14F9.5.1,6239.F33H1.3.1,6239.F52C9.7.2,6239.F53F4.14.2,6239.F54E4.4.1,6239.K01G5.1.1,6239.T10C6.5.1,6239.T12A2.6.1,6239.T21D12.3.2,6239.ZK1127.6.1,6239.ZK328.2.1 B0361.2,F14F9.5,F33H1.3,mog-3,F53F4.14,F54E4.4,rnf-113,CWC15_CAEEL,T12A2.6,pqbp-1.1,ZK1127.6,eftu-2
MAP-72203 Processing of Capped Intron-Containing Pre-mRNA 12 292 1.47 2.84 1.11e-12 6239.B0361.2a.1,6239.F14F9.5.1,6239.F33H1.3.1,6239.F52C9.7.2,6239.F53F4.14.2,6239.F54E4.4.1,6239.K01G5.1.1,6239.T10C6.5.1,6239.T12A2.6.1,6239.T21D12.3.2,6239.ZK1127.6.1,6239.ZK328.2.1 B0361.2,F14F9.5,F33H1.3,mog-3,F53F4.14,F54E4.4,rnf-113,CWC15_CAEEL,T12A2.6,pqbp-1.1,ZK1127.6,eftu-2
MAP-8953854 Metabolism of RNA 15 731 1.17 1.96 2.11e-12 6239.B0250.1.1,6239.B0361.2a.1,6239.C36E6.1b.1,6239.F14F9.5.1,6239.F33H1.3.1,6239.F52C9.7.2,6239.F53F4.14.2,6239.F54E4.4.1,6239.K01G5.1.1,6239.M88.5c.1,6239.T10C6.5.1,6239.T12A2.6.1,6239.T21D12.3.2,6239.ZK1127.6.1,6239.ZK328.2.1 RL8_CAEEL,B0361.2,Q9BLA0,F14F9.5,F33H1.3,mog-3,F53F4.14,F54E4.4,rnf-113,imph-1,CWC15_CAEEL,T12A2.6,pqbp-1.1,ZK1127…

### Sheet: enrichment InterPro
Column1
#term ID term description observed gene count background gene count strength signal false discovery rate matching proteins in your network (IDs) matching proteins in your network (labels)
IPR004087 K Homology domain 4 30 1.98 1.35 0.00038 6239.C36E6.1b.1,6239.M88.5c.1,6239.Y18D10A.8.1,6239.Y69A2AR.32a.1 Q9BLA0,imph-1,mxt-1,Y69A2AR.32
IPR004088 K Homology domain, type 1 4 28 2.01 1.35 0.00038 6239.C36E6.1b.1,6239.M88.5c.1,6239.Y18D10A.8.1,6239.Y69A2AR.32a.1 Q9BLA0,imph-1,mxt-1,Y69A2AR.32
IPR036612 K Homology domain, type 1 superfamily 4 32 1.95 1.34 0.00038 6239.C36E6.1b.1,6239.M88.5c.1,6239.Y18D10A.8.1,6239.Y69A2AR.32a.1 Q9BLA0,imph-1,mxt-1,Y69A2AR.32
